# MetaNet: a scalable and integrated tool for reproducible omics network analysis

**DOI:** 10.1101/2025.06.26.661636

**Authors:** Chen Peng, Zinuo Huang, Xin Wei, Liuyiqi Jiang, Xiaoping Zhu, Zhen Liu, Qiong Chen, Xiaotao Shen, Peng Gao, Chao Jiang

## Abstract

Network analysis is a powerful strategy for uncovering complex relationships in high-throughput omics datasets. However, current tools often lack scalability, flexibility, and native support for multi-omics integration, posing significant barriers for exploring complex biological networks. To address these limitations, we developed MetaNet, a high-performance R package designed to construct, visualize, and analyze biological networks from multi-omics datasets. MetaNet supports highly efficient correlation-based network construction, scalable to datasets with over 10,000 features, and includes extensive layout algorithms and visualization options compatible with both static and interactive platforms. It also provides a comprehensive suite of topological and stability metrics for in-depth network characterization. Benchmarking results show that MetaNet outperforms existing R packages by up to 100-fold in computation time and reduces memory usage by up to 50-fold. We demonstrate its utility through two case studies: (1) a longitudinal analysis of microbial co-occurrence networks showing the dynamics of the airborne microbiome, and (2) an integrative exposome–transcriptome network of more than 40,000 features, uncovering distinct regulatory impacts of biological and chemical exposures. MetaNet bridges the gap between network theory and omics application by offering a robust, reproducible, and biologically informed framework for large-scale, interpretable, and integrative network analyses across diverse omics platforms, advancing systems-level understanding in modern life sciences. MetaNet is available on the Comprehensive R Archive Network (https://cran.r-project.org/web/packages/MetaNet).
