## Supplemental Tables for "MetaNet: a scalable and integrated tool for reproducible omics network analysis"

### Sheet: Sheet1
Method	Description
cpm	Counts per million
minmax	linear transfer to (min, max)
acpm	Counts per million, then asinh transfer
log1	log(n+1) transformat
total	divide by total
max	divide by maximum
frequency	divide by total and multiply by the number of non-zero items, so that the average of non-zero entries is one.
normalize	make margin sum of squares equal to one
range	standardize values into range (0,1) (same to minmax(0,1)). If all values are constant, they will be transformed to 0.
rank	rank replaces abundance values by their increasing ranks leaving zeros unchanged.
rrank	rrank is similar but uses relative ranks with maximum 1.
pa	scale x to presence/absence scale (0/1).
standardize	scale x to zero mean and unit variance.
hellinger	square root of method = "total"
log	logarithmic transformation as suggested by Anderson et al. (2006): logb(x)+1 for x>0, where b is the base of the logarithm; zeros are left as zeros.
alr	Additive log ratio ('alr') transformation (Aitchison 1986) reduces data skewness and compositionality bias.
clr	centered log ratio ('clr') transformation proposed by Aitchison (1986) reduces data skewness and compositionality bias.
rclr	robust clr ('rclr') is similar to regular clr (see above) but allows data that contains zeroes.

### Sheet: Sheet2
Class	Arguments	Description
coors	coors	1. cooridnates dataframe, 2. layout function (e.g. as_star(), as_tree(), in_circle(), nicely()... see help(c_net_lay))
vertex	vertex.color	color of nodes, receive vector (1. length same to number of nodes; 2. length same to numbers of v_class; 3. named verctor like c(A="red",B="blue"))
vertex	vertex. shape	shape of nodes, receive vector (1. length same to number of nodes; 2. length same to numbers of v_group; 3. named verctor like c(v_group1="circle",B="square"))shape list: none, circle, square, csquare, rectangle, crectangle, vrectangle, pie, raster, or sphere
vertex	vertex.size	size of nodes, receive numerical vector (length same to number of nodes)please use mmscale to control vertex.size, don't be too large.
vertex	vertex_size_range	the vertex size range, e.g. c(1,10)
vertex	labels_num	show how many labels,>1 indicates number, <1 indicates fraction ,default: 5, according to the vertex.size
vertex	vertex.label	the label of nodes, NA indicates no label
vertex	vertex.label.family	label font family
vertex	vertex.label.font	label font, 1 plain, 2 bold, 3 italic, 4 bold italic, 5 symbol
vertex	vertex.label.cex	label size
vertex	vertex.label.dist	distance from label to nodes
vertex	vertex.label.color	The color of the labels, The default value is black.
vertex	vertex.label.degree	0:right, pi: left, pi/2:below, -pi/2:above
vertex	vertex.frame.color	color of nodes frame
module	plot_module	use module as the v_class
module	mark_module	logical, mark the modules?
module	mark_color	mark color
module	mark_alpha	mark fill alpha, default 0.3
module	module_label	show module label?
module	module_label_cex	module label cex
module	module_label_color	module label color
module	module_label_just	module label just, default c(0.5,0.5)
edge	edge.color	color of edges, receive vector (1. length same to number of edges; 2. length same to numbers of e_type; 3. named verctor like c(A="red",B="blue"))
edge	edge.width	width of edge, receive numerical vector (length same to number of edges)please use mmscale to control vertex.size, don't be too large.
edge	edge_width_range	the edge width range, e.g. c(1,10)
edge	edge.lty	linetype of edge, receive vector (1. length same to number of edges; 2. length same to numbers of e_class; 3. named verctor like c(A="red",B="blue"))
edge	edge.arrow.size	arrow size for directed network
edge	edge.arrow.width	arrow width for directed network
edge	arrow.mode	arrow mode, 0 no arrow, 1 back, 2 forward, 3 both
edge	edge.label	the label of edges, NA indicates no label
edge	edge.label.family	label font family
edge	edge.label.font	label font, 1 plain, 2 bold, 3 italic, 4 bold italic, 5 symbol
edge	edge.label.cex	label size
edge	edge.label.x	label x-axis
edge	edge.label.y	label y-axis
edge	edge.label.color	label color
edge	edge.curved	The curvature of the body, on a scale of 0-1, FALSE means 0, TRUE means 0.5
legend	legend	show any legend? FALSE means close all legends
legend	legend_cex	character expansion factor relative to current par('cex'), default: 1
legend	legend_position	legend_position, default: c(left_leg_x=-1.9,left_leg_y=1,right_leg_x=1.2,right_leg_y=1)
legend	legend_number	add numbers in legend? (v_class number, e_type number...)
legend	lty_legend, lty_legend_title, lty_legend_order	show lty_legend? and the title, the oreder of legend receives a vector
legend	size_legend, size_legend_tiltle	show size_legend? and the title
legend	edge_legend, edge_legend_title, edge_legend_order	show edge_legend? and the title, the order of legend receives a vector
legend	width_legend, width_legend_title	show width_legend? and the title
legend	color_legend, color_legend_order	show col_legend? and the title, the order of legend receives a vector
legend	group_legend_title, group_legend_order	the title of group, the order of legend receives a vector
others	margin	margin, a vector whose length =4
others	rescale	scale the coors to [-1,1], default F
others	asp	y/x ratio
others	frame	if T, add frame
others	main	the main title of graph
others	sub	subtitle
others	xlab	x-axis label
others	ylab	y-axis label
others	seed	random seed, default:1234, make sure each plot is the same
others	params_list	a list of parameters, e.g. list(edge_legend = TRUE, lty_legend = FALSE), when the parameter is duplicated, the format argument will be used rather than the argument in params_list

### Sheet: Sheet3
Indexes	Formula	Note	Description
Average connectivity/ degree	$\overline{k}=\frac{\sum_{i=1}^{n}k_i}{n}$	k i is degree of node i and n is the number of nodes.	Higher avgK means a more complex network.
Average path length/ Average geodesic distance	$L=\frac{\sum_{i \ne j}d_{ij}}{n(n-1)}$	dij is the shortest path between node i and j.	A smaller GD means all the nodes in the network are closer.
global efficiency/ Geodesic efficiency	$E_g=\frac{\sum_{i \ne j}1/d_{ij}}{n(n-1)}$	all parameters shown above.	It is the opposite of GD. A higher E means that the nodes are closer.
Centralization of degree	$CD=\sum_{i=1}^{n}(\max(k)-k_i)$	max(k) is the maximal value of all connectivity values and k i represents the connectivity of ith node. Finally this value is normalized by the theoretical maximum centralization score.	It is close to 1 for a network with star topology and in contrast close to 0 for a network where each node has the same connectivity.
Centralization of betweenness	$CB=\sum_{i=1}^{n}(\max(B)-B_i)$	max(B) is the maximal value of all betweenness values and B i represents the betweenness of ith node. Finally this value is normalized by the theoretical maximum centralization score.	It is close to 0 for a network where each node has the same betweenness, and the bigger the more difference among all betweenness values.
Centralization of closeness	$CC=\sum_{i=1}^{n}(\max(C)-C_i)$	max(C) is the maximal value of all closeness values and Ci represents the closeness of ith node. Finally this value is normalized by the theoretical maximum centralization score.	It is close to 0 for a network where each node has the same closeness, and the bigger the more difference among all closeness values.
Centralization of eigenvector centrality	$CE=\sum_{i=1}^{n}(\max(EC)-EC_i)$	max(EC) is the maximal value of all eigenvector centrality values and EC i represents the eigenvector centrality of ith node. Finally this value is normalized by the theoretical maximum centralization score.	It is close to 0 for a network where each node has the same eigenvector centrality, and the bigger the more difference among all eigenvector centrality values.
Density	$D=\frac{2l}{n(n-1)}$	l is the sum of total links.	The density of a graph is the ratio of the number of edges and the number of possible edges. It is closely related to the average connectivity.
Average clustering coefficient	$\overline{CCo}=\frac{\sum_{i=1}^{n}CCo_i}{n}$	𝐶𝐶oi is the clustering coefficient of node i.	It is used to measure the extent of module structure present in a network.
Transitivity	$Tr=\frac{\sum_{i=1}^{n}2l_i}{\sum_{i=1}^{n}(k'_i)(k'_i-1)}$	li is the number of links between neighbors of node i and k i ’ is the number of neighbors of node i.	Sometimes it is also called the entire clustering coefficient. It has been shown to be a key structural property in social networks.
Natural connectivity	$NC=\ln{\left(\frac{1}{N}\sum_{i=1}^{N}e^{\lambda_i}\right)}$	Where N is nodes number of the network, represents the eigenvalue of the network adjacency matrix.

### Sheet: Sheet4
Indexes	Formula	Note	Description
Connectivity/ Degree (centrality)	$k_i=\sum_{j\neq i}a_{ij}$	𝑎𝑖𝑗 is the connection strength between nodes i and j. when 𝑎𝑖𝑗=1, ki is the unweighted degree	It is also called node degree. It is the most commonly used concept for describing the topological property of a node in a network.
Betweenness centrality	$B_i=\sum_{j,k}\frac{\sigma(i,j,k)}{\sigma(j,k)}$	𝜎(𝑗,𝑖,𝑘) is the number of shortest paths between nodes j and k that pass through node i. 𝜎(𝑗,𝑘) is the total number of shortest paths between j and k.	It is used to describe the ratio of paths that pass through the ith node. High Betweenness node can serve as a broker similar to stress centrality.
Closeness centrality	$Ci=1/\sum_{i\neq j}d_{ij}$	The closeness centrality of a vertex is defined as the inverse of the sum of distances to all the other vertices in the graph. dij is the shortest distances from node i to j.	Closeness centrality measures how many steps is required to access every other vertex from a given vertex.
Eigenvector centrality	$EC_i=\frac{1}{\lambda}\sum_{j\in M(i)}EC_j$	M(𝑖) is the set of nodes that are connected to the ith node and λ is a constant eigenvalue.	It is used to describe the degree of a central node that it is connected to other central nodes.
Clustering coefficient	$CCo_i=\frac{2l_i}{k_i'(k_i'-1)}$	li is the number of links between neighbors of node i and k i ’ is the number of neighbors of node i.	It describe how well a node is connected with its neighbors. If it is fully connected to its neighbors, the clustering coefficient is 1. A value close to 0 means that there are hardly any connections with its neighbors. It was used to describe hierarchical properties of networks.
Eccentricity	$E_i=\max_{j\neq i}(d_{ij})$	dij is the shortest distance from node i to node j	The eccentricity of a vertex is its shortest path distance from the farthest other node in the graph.
Page.rank	$PR_i=\sum_{j\in B_i}\frac{PR_j}{l_j}$	i is the node whose pr value needs to be calculated, and Bi is the set of all nodes pointing to node i. PRj is the pr value of node j and lj is the number of links between neighbors of node j.	Calculates the Google PageRank for the specified vertices. PageRank, or webpage ranking, also known as webpage level, is an indicator to measure the importance of webpages.
Kleinberg's hub and authority centrality	$HC=\lambda_{AA^T}$ $AC=\lambda_{A^TA}$	The hub scores of the vertices are defined as the principal eigenvector of AAT, the authority scores of the vertices are defined as the principal eigenvector of ATA. where A is the adjacency matrix of the graph.	A node is an authority if it is linked to by hubs; it is a hub if it links to authorities.
